# SWI3 regulates male sex determination in *Marchantia polymorpha*

**DOI:** 10.1101/2025.10.29.685095

**Authors:** Maria Lozano-Quiles, Parth K. Raval, Stefan A Rensing, Sven B. Gould

## Abstract

Land plants alternate between multicellular haploid and diploid phases, a life cycle requiring tight coordination between vegetative growth and sexual reproduction. Chromatin regulators such as SWI3, a core subunit of the SWI/SNF complex, are ancestral and highly diversified in angiosperms. As their functions outside of angiosperms remain unclear, we investigated *SWI3* of the liverwort *Marchantia polymorpha*, a non-vascular dioecious land plant. A mutation in the promoter of Mp*SWI3* affected gametangiophore development and spermiogenesis in males, revealing its male-specific role in reproductive development. The Mp*SWI3* mutant line amplifies vegetative propagation in males under conditions that would normally induce reproductive growth. The phenotype was underpinned by transcriptomic changes, showing that *MpSWI3* modulates key regulators of gametangiophore initiation (e.g. BONOBO, GLID), sperm development and motility (e.g. DUO1, PKAR), and asexual reproduction (e.g. KAI2). Together, this positions Mp*SWI3* as a chromatin-level regulator balancing vegetative and reproductive phases, highlighting an ancient epigenetic function that coordinates developmental phase transitions in land plants.
