## Supplementary Table 1 for "SWI3 regulates male sex determination in *Marchantia polymorpha*"

### Sheet: Sheet1
Primer name	Sequences (5´-3´)	Experiment
sgRNA1_MpSWI3_Fw	ATTTAGGCGCTCGCAGACCG	sgRNAs for targeting Mpswi3
sgRNA2_MpSWI3_Rv	ATTTACGGAGTCTCGACTT
sgRNA3_MpSWI3_Fw	AGTCGATTAAAGCGCAGGAA
sgRNA4_MpSWI3_Fw	CCCAGGTGTTTCTTCTTCTC
En_03_Fw	GCACCATACGTTTAGTGAAGAACTGAATAATGG	Checking cloning constructs
En_03_Rv	GGTGCCACTTTTTCAAGTTGATAACGGAC
GE010_attR1_US_Fw	TAATCAAGTTTACTATGAGTCTATGATCAA
GE010_attR2_DS_Rv	TAACGTAATTCAACAGAAATTATATGATAATC
401_US_Fw	GTCACGACGTTGTAAAACGACGGCC
401_DS_Rv	CGCGTATTAAATGTATAATTGCGGGACTC
swi3ab_geno_Fw	GCCTTCACCGTATTGACGAGTAGTAAC	Genotyping of CRISPR/Cas9 edits in Mpswi3
swi3ab_geno_2_Fw	CAGTGTTTTCGTCCAAGCGC
swi3ab_geno_Rv	CTGATCTTCACAACCTCCCGCG
swi3ab_geno_2_Rv	CATGAGATCCGTACTAATTGGTGATCACC
Swi3_qPCR_Fw	AGCAGATTACGTTGGCACGA	qPCR for checking expression
Swi3_qPCR_2_Fw	ATGGCGGACGACAATGAGCCTTTGTTG
Swi3_qPCR_Rv	AATGCTGGTGAGTCAGCTCC
Swi3_qPCR_Rv2	TCAGCCATGCCTTGTCAAATGAAGTCGAG
