## Supplementary material for "SWI3 regulates male sex determination in *Marchantia polymorpha*": Source data Figure 1

### Sheet: 1B
Number of gametangiophores
Day	Replicate plant	WT_male	WT_female	swi3_OE_male	swi3_OE_female
5	1	0	0	0	0
5	2	0	0	0	0
5	3	0	0	0	0
5	4	0	0	0	0
5	5	0	0	0	0
5	6	0	0	0	0
5	7	0	0	0	0
5	8	0	0	0	0
5	9	0	0	0	0
5	10	0	0	0	0
7	1	0	0	0	0
7	2	0	0	0	0
7	3	0	0	0	0
7	4	0	0	0	0
7	5	0	0	0	0
7	6	0	0	0	0
7	7	0	0	0	0
7	8	0	0	0	0
7	9	0	0	0	0
7	10	0	0	0	0
10	1	0	0	0	0
10	2	0	0	0	0
10	3	0	0	0	0
10	4	0	0	0	0
10	5	0	0	0	0
10	6	0	0	0	0
10	7	0	0	0	0
10	8	0	0	0	0
10	9	0	0	0	0
10	10	0	0	0	0
14	1	8	0	5	0
14	2	7	0	4	0
14	3	8	0	3	0
14	4	5	0	3	0
14	5	7	0	4	0
14	6	6	0	4	0
14	7	7	0	4	0
14	8	6	0	4	0
14	9	6	0	5	0
14	10	6	0	3	0
20	1	6	5	5	4
20	2	7	6	3	5
20	3	6	6	2	4
20	4	8	6	5	4
20	5	7	5	4	6
20	6	6	4	6	5
20	7	7	6	5	5
20	8	7	7	6	4
20	9	8	6	4	6
20	10	6	6	5	4

### Sheet: 1C
Sperm motility
Style	WT_male	swi3_OE_male
linear	1	5
immobile/circular	7	7
capsule	5	15

### Sheet: 1D
Sperm motility
Mean speed		Linearity of forward progression		Mean straight line speed
WT_male	swi3_OE_male	WT_male	swi3_OE_male	WT_male	swi3_OE_male
5.18565	15.0717	0.815346	0.547356	4.2281	8.24956
5.48466	9.57059	0.418595	0.700724	2.29585	6.70635
0.501253	9.7315	0.2	0.771558	0.100251	7.50841
0.421714	11.8285	0.138562	0.901465	0.0584335	10.663
4.14528	11.639	0.084615	0.955038	0.350753	11.1157
6.26718	21.653	0.542133	0.427603	3.39764	9.25889
0.323446	11.5747	0.124806	0.860343	0.040368	9.95818
10.39	13.0339	0.362699	0.277029	3.76843	7.84127
23.5753	24.8548	0.245071	0.507639	5.77762	12.6173
17.2312	11.9297	0.290147	0.94016	4.99956	11.2158
3.03976	12.6641	0.0136056	0.129358	0.0413578	6.72732
9.56701	12.8572	0.060876	0.489415	0.582401	7.81801

### Sheet: 1E
LogFC values for genes differentially expressed in swi3OE-♂ under far-red light
Gametangia development			Haploid-to-diploid			Spermiogenesis
Gene name		logFC	Gene name		logFC	Gene name		logFC
MpBNB	Mp3g23300	3.19313280080418	MpKNOX1	Mp5g01600	-1.20631136353499		Mp6g07660	3.27048576851811
MpGLID	Mp3g17000	7.19577446572289	MpBELL3	Mp8g02970	0.765232982223726	MpCAPE	Mp7g08500	0.540067183099564
MpPIF	Mp3g17350	-1.08173992790983	MpBELL4	Mp8g07680	-1.60150036844894	MpDUO1	Mp1g13010	2.0260328338405
MpCKl1	Mp2g02750	-1.01411357070717	MpBELL5	Mp5g11060	2.44610639490554	MpCEN1	Mp1g00710	0.744975818208146
MpCPS	Mp2g07200	-0.922941035626453	MpBELL1	Mp8g18310	1.90885535088048	MpCAFA	Mp1g04120	-0.212320032847325
MpKS	Mp6g05950	-0.262604355198091	MpFIE	Mp3g06080	-0.462476633542176	MpPKAR1	Mp2g09970	1.8975061467276
MpTPS1	Mp6g05430	-0.161986693119639				MpPKAR2	Mp8g17350	2.71023797790812
MpKOL1	Mp3g18320	1.26735151517746					Mp2g21760	-1.11174128804596
MpKOL2	Mp2g01950	-1.09702701474852					Mp1g13820	0.733187521728204
MpKOL3	Mp4g23680	0.0138578823347124					Mp2g07850	-0.262814175189708
MpKAOL3	Mp2g10420	1.02121531021528					Mp8g01600	-0.717593200749141
