## Supplementary material for "SWI3 regulates male sex determination in *Marchantia polymorpha*": Source Data Figure 2

### Sheet: 2C
Number of gemmae cups and gemma per cup
Day	Plant	gemma_cup_WT_male	gemma_cup_WT_female	gemma_cup_swi3_OE_male	gemma_cup_swi3_OE_female	gemma/cup_WT_male	gemma/cup_WT_female	gemma/cup_swi3_OE_male	gemma/cup_swi3_OE_female
5	1	0	0	0	0	0	0	0	0
5	2	0	0	0	0	0	0	0	0
5	3	0	0	0	0	0	0	0	0
5	4	0	0	0	0	0	0	0	0
5	5	0	0	0	0	0	0	0	0
5	6	0	0	0	0	0	0	0	0
5	7	0	0	0	0	0	0	0	0
5	8	0	0	0	0	0	0	0	0
5	9	0	0	0	0	0	0	0	0
5	10	0	0	0	0	0	0	0	0
7	1	0	0	1	0	0	0	15	0
7	2	0	0	3	0	0	0	9	0
7	3	0	0	3	0	0	0	7	0
7	4	0	0	3	0	0	0	13	0
7	5	0	0	2	0	0	0	6	0
7	6	0	0	4	0	0	0	8	0
7	7	0	0	4	0	0	0	15	0
7	8	0	0	4	0	0	0	9	0
7	9	0	0	4	0	0	0	9	0
7	10	0	0	3	0	0	0	10	0
10	1	3	4	5	3	0	0	62	0
10	2	3	4	5	3	10	0	43	0
10	3	4	4	4	4	8	0	52	4
10	4	4	3	3	3	1	0	56	0
10	5	4	3	3	4	6	0	60	2
10	6	3	4	5	4	11	0	48	3
10	7	4	3	4	4	2	0	47	11
10	8	2	4	4	3	0	0	55	0
10	9	4	3	4	3	0	0	59	1
10	10	4	3	4	4	3	0	63	0
14	1	11	10	17	9	4	1	94	3
14	2	11	7	13	10	4	0	85	0
14	3	10	7	13	9	1	0	74	0
14	4	12	9	16	9	3	0	96	4
14	5	7	10	13	11	0	0	119	0
14	6	9	11	11	9	5	2	78	6
14	7	10	10	13	8	0	5	81	0
14	8	11	8	11	10	5	0	78	0
14	9	9	8	11	11	7	0	107	0
14	10	10	9	12	11	3	0	87	0
20	1	11	10	14	8	29	20	170	28
20	2	11	8	14	10	42	17	184	31
20	3	12	8	16	10	27	18	188	25
20	4	10	11	16	11	35	28	230	27
20	5	12	10	17	10	40	31	163	19
20	6	10	10	17	10	25	21	178	34
20	7	11	8	19	12	29	26	189	39
20	8	8	11	16	10	36	32	220	27
20	9	10	11	16	10	18	24	198	27
20	10	10	10	17	9	33	23	169	19

### Sheet: 2D
LogFC values for genes differentially expressed in swi3OE-♂ under far-red light
Gammae formation
Gene name		logFC
MpKAI2B	Mp2g04930	3.49980492238161
MpKAI2A	Mp2g11710	-0.517256361350288
MpMAX2	Mp1g02580	-0.311467121412945
MpSMXL	Mp3g06310	0.267349934632365
MpRRB	Mp4g20600	-0.0564132862825076
MpRRA	Mp3g03810	-0.102422171484808
MpGCAM1	Mp6g04830	0.636136215258482
MpRKD	Mp3g04030	0.0106898351768344
MpD27-1	Mp6g03970	0.269046112655091
MpD27-2	Mp6g01750	0.0125320988019266
MpCCD7	Mp2g03280	-0.274495326960333
